# Activation of nuclear receptors correlates with tuberculosis severity and is a target for host-directed therapy

**DOI:** 10.1101/2025.07.23.666296

**Authors:** Ana Raquel Maceiras, Marta L. Silva, Joana Couto, Rute Gonçalves, Marco Silva, Salvador Macedo, Diana Machado, Iaia Indafa, Armando Sifna, Cesaltina D. Malaca, Nelson I. Namara, Lilica Sanca, Pedro N. S. Rodrigues, Miguel Viveiros, Frauke Rudolf, Christian Wejse, Baltazar Cá, Margarida Saraiva

**Affiliations:** i3S - Instituto de Investigação e Inovação em Saúde, University of Porto, Porto, Portugal; IBMC - Instituto de Biologia Molecular e Celular, University of Porto, Porto, Portugal; Wellcome Sanger Institute, Wellcome Genome Campus, Hinxton, Cambridge, UK; Doctoral Program in Molecular and Cell Biology, ICBAS -Instituto de Ciências Biomédicas Abel Salazar, University of Porto, Porto, Portugal; Global Health and Tropical Medicine, Associate Laboratory in Translation and Innovation Towards Global Health, Instituto de Higiene e Medicina Tropical, Universidade Nova de Lisboa, Lisbon, Portugal; INASA - Instituto Nacional de Saúde Pública da Guiné-Bissau; Bandim Health Project, Indepth Network, Bissau, Guinea-Bissau; Dept of Infectious Diseases, Aarhus University Hospital, Denmark; GloHAU Center for Global Health, Aarhus University, Denmark

## Abstract

The immune response to *Mycobacterium tuberculosis* is accompanied by metabolic adaptations that fuel host immunity, but that are exploited by the pathogen to ensure persistence and growth. Nuclear receptors, such as liver-X-receptors (LXR), orchestrate macrophage immunometabolic adaptations to infection and globally associate with tuberculosis (TB) protection. Here, we show that the “signalling by nuclear receptors” (SNR) pathway is detected in the whole blood of TB patients and that its expression correlates with disease severity. Accordingly, we also show that the activation of the LXR pathway progressively increases in the lungs of *M. tuberculosis*-infected C57BL/6 and C3HeB/FeJ mice. Pharmacologic activation of LXR, specifically at the chronic stage of infection, improved infection outcomes and significantly prolonged the survival of the highly susceptible C3HeB/FeJ mice. Common to both mouse models and to in vitro macrophage infections, LXR activation enhanced bacterial control together with an increase in extracellular cholesterol levels. We propose that progressive LXR activation is required to fine-tune host cholesterol availability during *M. tuberculosis* infections and restrict access to this nutrient during chronic stages of infections. Collectively, we identify the SNR pathway as a potential biomarker of TB severity and timely LXR activation as a candidate host-directed therapy.
