## Supplementary material for "Activation of nuclear receptors correlates with tuberculosis severity and is a target for host-directed therapy": Table 1.XLSX

### Sheet: Supp Table I
ID	Description	set size	enrichment score	NES	pvalue	p.adjust	qvalues
R-HSA-109582	Hemostasis	483	0.409258	1.94128	1e-10	5.09259e-09	3.83626e-09
R-HSA-1236975	Antigen processing-Cross presentation	98	0.641618	2.49854	1e-10	5.09259e-09	3.83626e-09
R-HSA-156827	L13a-mediated translational silencing of Ceruloplasmin expression	110	-0.630403	-2.70673	1e-10	5.09259e-09	3.83626e-09
R-HSA-156842	Eukaryotic Translation Elongation	91	-0.691619	-2.8613	1e-10	5.09259e-09	3.83626e-09
R-HSA-156902	Peptide chain elongation	88	-0.695647	-2.86341	1e-10	5.09259e-09	3.83626e-09
R-HSA-168273	Influenza Viral RNA Transcription and Replication	134	-0.574257	-2.55998	1e-10	5.09259e-09	3.83626e-09
R-HSA-1799339	SRP-dependent cotranslational protein targeting to membrane	111	-0.644217	-2.75477	1e-10	5.09259e-09	3.83626e-09
R-HSA-192823	Viral mRNA Translation	88	-0.689901	-2.83976	1e-10	5.09259e-09	3.83626e-09
R-HSA-2408522	Selenoamino acid metabolism	113	-0.588725	-2.52359	1e-10	5.09259e-09	3.83626e-09
R-HSA-2408557	Selenocysteine synthesis	92	-0.67709	-2.81667	1e-10	5.09259e-09	3.83626e-09
R-HSA-6791226	Major pathway of rRNA processing in the nucleolus and cytosol	181	-0.574677	-2.65918	1e-10	5.09259e-09	3.83626e-09
R-HSA-6798695	Neutrophil degranulation	455	0.578184	2.71758	1e-10	5.09259e-09	3.83626e-09
R-HSA-72312	rRNA processing	201	-0.54956	-2.56505	1e-10	5.09259e-09	3.83626e-09
R-HSA-72613	Eukaryotic Translation Initiation	118	-0.610721	-2.65626	1e-10	5.09259e-09	3.83626e-09
R-HSA-72689	Formation of a pool of free 40S subunits	100	-0.655635	-2.76871	1e-10	5.09259e-09	3.83626e-09
R-HSA-72706	GTP hydrolysis and joining of the 60S ribosomal subunit	111	-0.635155	-2.71602	1e-10	5.09259e-09	3.83626e-09
R-HSA-72737	Cap-dependent Translation Initiation	118	-0.610721	-2.65626	1e-10	5.09259e-09	3.83626e-09
R-HSA-72764	Eukaryotic Translation Termination	92	-0.687224	-2.85883	1e-10	5.09259e-09	3.83626e-09
R-HSA-72766	Translation	288	-0.452082	-2.20239	1e-10	5.09259e-09	3.83626e-09
R-HSA-877300	Interferon gamma signaling	80	0.74032	2.80625	1e-10	5.09259e-09	3.83626e-09
R-HSA-8868773	rRNA processing in the nucleus and cytosol	191	-0.563684	-2.60733	1e-10	5.09259e-09	3.83626e-09
R-HSA-909733	Interferon alpha/beta signaling	56	0.832746	2.97679	1e-10	5.09259e-09	3.83626e-09
R-HSA-913531	Interferon Signaling	173	0.687513	2.91386	1e-10	5.09259e-09	3.83626e-09
R-HSA-927802	Nonsense-Mediated Decay (NMD)	114	-0.615744	-2.64636	1e-10	5.09259e-09	3.83626e-09
R-HSA-9633012	Response of EIF2AK4 (GCN2) to amino acid deficiency	100	-0.617416	-2.60732	1e-10	5.09259e-09	3.83626e-09
R-HSA-975956	Nonsense Mediated Decay (NMD) independent of the Exon Junction Complex (EJC)	94	-0.668142	-2.75773	1e-10	5.09259e-09	3.83626e-09
R-HSA-975957	Nonsense Mediated Decay (NMD) enhanced by the Exon Junction Complex (EJC)	114	-0.615744	-2.64636	1e-10	5.09259e-09	3.83626e-09
R-HSA-1236974	ER-Phagosome pathway	84	0.630003	2.39906	5.82113e-10	2.85859e-08	2.15338e-08
R-HSA-168255	Influenza Infection	154	-0.491856	-2.21484	6.89347e-10	3.26845e-08	2.46213e-08
R-HSA-449147	Signaling by Interleukins	379	0.402792	1.86403	5.81055e-09	2.66317e-07	2.00617e-07
R-HSA-166658	Complement cascade	33	0.75222	2.40207	2.35399e-08	1.04411e-06	7.86528e-07
R-HSA-9711097	Cellular response to starvation	152	-0.459016	-2.05737	3.61104e-08	1.55162e-06	1.16884e-06
R-HSA-76002	Platelet activation, signaling and aggregation	215	0.456396	1.98512	4.50389e-08	1.84393e-06	1.38903e-06
R-HSA-9010553	Regulation of expression of SLITs and ROBOs	158	-0.457979	-2.06436	4.55953e-08	1.84393e-06	1.38903e-06
R-HSA-977606	Regulation of Complement cascade	30	0.750523	2.39444	1.4738e-07	5.78991e-06	4.36155e-06
R-HSA-8936459	RUNX1 regulates genes involved in megakaryocyte differentiation and platelet function	65	0.607059	2.22314	1.58852e-07	6.06725e-06	4.57047e-06
R-HSA-72649	Translation initiation complex formation	58	-0.586348	-2.22842	2.30694e-07	8.57311e-06	6.45813e-06
R-HSA-376176	Signaling by ROBO receptors	196	-0.407786	-1.89662	2.41694e-07	8.74549e-06	6.58799e-06
R-HSA-72702	Ribosomal scanning and start codon recognition	58	-0.582896	-2.2153	3.0666e-07	1.08117e-05	8.1445e-06
R-HSA-6803157	Antimicrobial peptides	32	0.73771	2.35647	3.96345e-07	1.36243e-05	1.02632e-05
R-HSA-5688426	Deubiquitination	251	0.417866	1.85416	4.17044e-07	1.39862e-05	1.05358e-05
R-HSA-5334118	DNA methylation	33	0.715564	2.28501	5.83946e-07	1.89836e-05	1.43003e-05
R-HSA-72695	Formation of the ternary complex, and subsequently, the 43S complex	51	-0.616845	-2.28113	5.93668e-07	1.89836e-05	1.43003e-05
R-HSA-114608	Platelet degranulation	103	0.51898	2.04026	6.62571e-07	2.07054e-05	1.55974e-05
R-HSA-5357801	Programmed Cell Death	194	0.446394	1.92849	9.52159e-07	2.90937e-05	2.19164e-05
R-HSA-157118	Signaling by NOTCH	196	0.439949	1.89869	1.04019e-06	3.10925e-05	2.3422e-05
R-HSA-9616222	Transcriptional regulation of granulopoiesis	59	0.610645	2.19814	1.12182e-06	3.28192e-05	2.47227e-05
R-HSA-427359	SIRT1 negatively regulates rRNA expression	37	0.691786	2.27003	1.25784e-06	3.60318e-05	2.71428e-05
R-HSA-5625886	Activated PKN1 stimulates transcription of AR (androgen receptor) regulated genes KLK2 and KLK3	34	0.702177	2.26579	1.55587e-06	4.36596e-05	3.28888e-05
R-HSA-8939236	RUNX1 regulates transcription of genes involved in differentiation of HSCs	95	0.531662	2.05986	1.79776e-06	4.94384e-05	3.7242e-05
R-HSA-72662	Activation of the mRNA upon binding of the cap-binding complex and eIFs, and subsequent binding to 43S	59	-0.568715	-2.17418	1.8668e-06	5.03305e-05	3.7914e-05
R-HSA-73728	RNA Polymerase I Promoter Opening	32	0.714762	2.28317	2.62698e-06	6.87586e-05	5.17959e-05
R-HSA-983169	Class I MHC mediated antigen processing & presentation	344	0.374435	1.7179	2.65033e-06	6.87586e-05	5.17959e-05
R-HSA-9710421	Defective pyroptosis	42	0.653461	2.21184	3.03963e-06	7.7398e-05	5.8304e-05
R-HSA-212300	PRC2 methylates histones and DNA	42	0.652312	2.20795	3.34058e-06	8.35144e-05	6.29115e-05
R-HSA-168898	Toll-like Receptor Cascades	144	0.463947	1.922	3.42028e-06	8.398e-05	6.32623e-05
R-HSA-5689880	Ub-specific processing proteases	175	0.449135	1.90916	3.9023e-06	9.37916e-05	7.06533e-05
R-HSA-9645723	Diseases of programmed cell death	72	0.553987	2.06126	3.9563e-06	9.37916e-05	7.06533e-05
R-HSA-5625740	RHO GTPases activate PKNs	61	0.597966	2.17004	5.14625e-06	0.000119934	9.03463e-05
R-HSA-2559586	DNA Damage/Telomere Stress Induced Senescence	55	0.594693	2.11266	5.33188e-06	0.000122189	9.20451e-05
R-HSA-76005	Response to elevated platelet cytosolic Ca2+	107	0.506577	1.99916	5.58381e-06	0.000125865	9.4814e-05
R-HSA-1912408	Pre-NOTCH Transcription and Translation	62	0.580948	2.11508	6.13072e-06	0.000135964	0.000102422
R-HSA-195258	RHO GTPase Effectors	272	0.387458	1.73077	6.75477e-06	0.000147426	0.000111056
R-HSA-1912422	Pre-NOTCH Expression and Processing	78	0.553703	2.0871	7.89626e-06	0.000167328	0.000126048
R-HSA-1169410	Antiviral mechanism by IFN-stimulated genes	79	0.547921	2.06949	7.91004e-06	0.000167328	0.000126048
R-HSA-2299718	Condensation of Prophase Chromosomes	42	0.635737	2.15185	1.15531e-05	0.000240689	0.000181311
R-HSA-9670095	Inhibition of DNA recombination at telomere	47	0.611483	2.13665	1.79885e-05	0.000369166	0.000278093
R-HSA-3214815	HDACs deacetylate histones	60	0.57122	2.05592	1.83387e-05	0.000370819	0.000279338
R-HSA-2559580	Oxidative Stress Induced Senescence	91	0.507848	1.95634	1.95767e-05	0.000390115	0.000293874
R-HSA-5602498	MyD88 deficiency (TLR2/4)	13	0.840102	2.16927	2.2961e-05	0.00045102	0.000339754
R-HSA-8878171	Transcriptional regulation by RUNX1	193	0.410743	1.77265	2.39161e-05	0.000463163	0.000348901
R-HSA-171306	Packaging Of Telomere Ends	31	0.669658	2.13125	2.72902e-05	0.000521166	0.000392595
R-HSA-6785807	Interleukin-4 and Interleukin-13 signaling	86	0.51857	1.98602	2.77122e-05	0.000521977	0.000393206
R-HSA-9674555	Signaling by CSF3 (G-CSF)	29	0.681717	2.15345	2.93841e-05	0.000545988	0.000411294
R-HSA-166663	Initial triggering of complement	14	0.820641	2.15914	3.30885e-05	0.000606623	0.00045697
R-HSA-6790901	rRNA modification in the nucleus and cytosol	60	-0.523859	-2.00706	3.48616e-05	0.00063072	0.000475122
R-HSA-5603041	IRAK4 deficiency (TLR2/4)	14	0.818389	2.15321	3.94414e-05	0.00070431	0.000530558
R-HSA-2559582	Senescence-Associated Secretory Phenotype (SASP)	80	0.518187	1.96424	4.24634e-05	0.000748553	0.000563886
R-HSA-110330	Recognition and association of DNA glycosylase with site containing an affected purine	35	0.648397	2.10888	4.56732e-05	0.000765862	0.000576925
R-HSA-110331	Cleavage of the damaged purine	35	0.648397	2.10888	4.56732e-05	0.000765862	0.000576925
R-HSA-73927	Depurination	35	0.648397	2.10888	4.56732e-05	0.000765862	0.000576925
R-HSA-936440	Negative regulators of DDX58/IFIH1 signaling	35	0.648253	2.10842	4.56732e-05	0.000765862	0.000576925
R-HSA-202733	Cell surface interactions at the vascular wall	109	0.478379	1.88933	5.13807e-05	0.000851186	0.0006412
R-HSA-977225	Amyloid fiber formation	64	0.539701	1.9747	5.31055e-05	0.000869286	0.000654835
R-HSA-5621481	C-type lectin receptors (CLRs)	124	0.456517	1.8479	5.61825e-05	0.000908834	0.000684626
R-HSA-109581	Apoptosis	167	0.413072	1.74693	6.29785e-05	0.00100692	0.000758518
R-HSA-166016	Toll Like Receptor 4 (TLR4) Cascade	124	0.454272	1.83882	6.46805e-05	0.00102225	0.000770062
R-HSA-427389	ERCC6 (CSB) and EHMT2 (G9a) positively regulate rRNA expression	45	0.596576	2.05688	7.08385e-05	0.00110685	0.000833793
R-HSA-912446	Meiotic recombination	49	0.581367	2.03821	7.8655e-05	0.00121518	0.000915394
R-HSA-73772	RNA Polymerase I Promoter Escape	59	0.547569	1.97108	8.18909e-05	0.00125111	0.000942464
R-HSA-427413	NoRC negatively regulates rRNA expression	74	0.514564	1.9207	9.06953e-05	0.0013704	0.00103232
R-HSA-2559583	Cellular Senescence	156	0.419116	1.75065	0.000102403	0.00151233	0.00113924
R-HSA-69481	G2/M Checkpoints	150	0.421897	1.76203	0.000102572	0.00151233	0.00113924
R-HSA-5260271	Diseases of Immune System	27	0.671278	2.0613	0.000104488	0.00151233	0.00113924
R-HSA-5602358	Diseases associated with the TLR signaling cascade	27	0.671278	2.0613	0.000104488	0.00151233	0.00113924
R-HSA-1474244	Extracellular matrix organization	198	0.390208	1.68504	0.000113098	0.00161989	0.00122027
R-HSA-5617472	Activation of anterior HOX genes in hindbrain development during early embryogenesis	81	0.499187	1.88659	0.000116095	0.00162889	0.00122704
R-HSA-5619507	Activation of HOX genes during differentiation	81	0.499187	1.88659	0.000116095	0.00162889	0.00122704
R-HSA-982772	Growth hormone receptor signaling	19	0.73331	2.05444	0.000131326	0.00182397	0.001374
R-HSA-9006931	Signaling by Nuclear Receptors	226	0.375232	1.63943	0.000132689	0.00182448	0.00137438
R-HSA-983170	Antigen Presentation: Folding, assembly and peptide loading of class I MHC	25	0.67736	2.06284	0.000146879	0.00199958	0.00150629
R-HSA-1221632	Meiotic synapsis	52	0.553864	1.96512	0.000192099	0.00258957	0.00195072
R-HSA-75892	Platelet Adhesion to exposed collagen	13	0.800601	2.06727	0.000194945	0.00260242	0.00196041
R-HSA-419037	NCAM1 interactions	23	-0.652687	-2.02235	0.000213533	0.00282315	0.00212668
R-HSA-9658195	Leishmania infection	182	0.387694	1.65809	0.00022985	0.00300994	0.0022674
R-HSA-2173782	Binding and Uptake of Ligands by Scavenger Receptors	28	0.649156	2.02538	0.000239009	0.00310036	0.0023355
R-HSA-76009	Platelet Aggregation (Plug Formation)	28	0.649061	2.02509	0.000243166	0.0031248	0.00235391
R-HSA-9705462	Inactivation of CSF3 (G-CSF) signaling	24	0.68436	2.05667	0.000283693	0.00361183	0.0027208
R-HSA-5250924	B-WICH complex positively regulates rRNA expression	60	0.525047	1.88973	0.000307291	0.00387638	0.00292008
R-HSA-5250941	Negative epigenetic regulation of rRNA expression	77	0.503124	1.89526	0.000313914	0.00392392	0.00295589
R-HSA-1236977	Endosomal/Vacuolar pathway	10	0.822942	1.95868	0.000329592	0.00408278	0.00307557
R-HSA-446652	Interleukin-1 family signaling	123	0.43319	1.75549	0.000341384	0.00419109	0.00315716
R-HSA-912694	Regulation of IFNA signaling	12	0.788891	1.98939	0.000363736	0.00442599	0.0033341
R-HSA-168643	Nucleotide-binding domain, leucine rich repeat containing receptor (NLR) signaling pathways	56	0.518604	1.85384	0.000391504	0.00472209	0.00355716
R-HSA-140877	Formation of Fibrin Clot (Clotting Cascade)	25	0.656637	1.99973	0.000416639	0.00498155	0.00375261
R-HSA-168928	DDX58/IFIH1-mediated induction of interferon-alpha/beta	67	0.496825	1.83094	0.000441053	0.005228	0.00393826
R-HSA-166058	MyD88:MAL(TIRAP) cascade initiated on plasma membrane	94	0.452936	1.76194	0.000482393	0.0056211	0.00423439
R-HSA-168188	Toll Like Receptor TLR6:TLR2 Cascade	94	0.452936	1.76194	0.000482393	0.0056211	0.00423439
R-HSA-201681	TCF dependent signaling in response to WNT	171	0.384726	1.63141	0.000534262	0.0061732	0.00465028
R-HSA-69620	Cell Cycle Checkpoints	271	0.347714	1.55624	0.000562606	0.00644652	0.00485618
R-HSA-5686938	Regulation of TLR by endogenous ligand	13	0.771743	1.99276	0.000580946	0.00660166	0.00497304
R-HSA-72306	tRNA processing	106	-0.391941	-1.65704	0.000631681	0.00711935	0.00536302
R-HSA-1500620	Meiosis	75	0.481079	1.80319	0.000708772	0.00792326	0.00596861
R-HSA-73929	Base-Excision Repair, AP Site Formation	42	0.552193	1.86907	0.000737652	0.00817961	0.00616171
R-HSA-110328	Recognition and association of DNA glycosylase with site containing an affected pyrimidine	40	0.56768	1.905	0.000777708	0.00842007	0.00634285
R-HSA-110329	Cleavage of the damaged pyrimidine	40	0.56768	1.905	0.000777708	0.00842007	0.00634285
R-HSA-73928	Depyrimidination	40	0.56768	1.905	0.000777708	0.00842007	0.00634285
R-HSA-9609690	HCMV Early Events	92	0.450131	1.73058	0.000904009	0.00971103	0.00731533
R-HSA-168179	Toll Like Receptor TLR1:TLR2 Cascade	95	0.442823	1.71567	0.000946533	0.0100114	0.00754161
R-HSA-181438	Toll Like Receptor 2 (TLR2) Cascade	95	0.442823	1.71567	0.000946533	0.0100114	0.00754161
R-HSA-1169408	ISG15 antiviral mechanism	71	0.47447	1.75987	0.00105352	0.011058	0.00832998
R-HSA-1236978	Cross-presentation of soluble exogenous antigens (endosomes)	47	0.528325	1.84608	0.00107438	0.0111915	0.00843055
R-HSA-8939211	ESR-mediated signaling	173	0.371518	1.57459	0.00114041	0.011716	0.00882568
R-HSA-5620971	Pyroptosis	25	0.625193	1.90397	0.00114178	0.011716	0.00882568
R-HSA-9020702	Interleukin-1 signaling	98	0.42922	1.67144	0.00123446	0.0125732	0.00947141
R-HSA-6782315	tRNA modification in the nucleus and cytosol	42	-0.511252	-1.81137	0.00131125	0.0132571	0.00998659
R-HSA-933541	TRAF6 mediated IRF7 activation	16	0.71532	1.93138	0.00142173	0.0141667	0.0106718
R-HSA-8878166	Transcriptional regulation by RUNX2	101	0.423904	1.66048	0.00142182	0.0141667	0.0106718
R-HSA-9707587	Regulation of HMOX1 expression and activity	63	0.486964	1.77567	0.00153874	0.0152214	0.0114663
R-HSA-9610379	HCMV Late Events	79	0.460373	1.73882	0.001624	0.01595	0.0120152
R-HSA-2029480	Fcgamma receptor (FCGR) dependent phagocytosis	82	0.433947	1.6444	0.00167952	0.016263	0.0122509
R-HSA-5693607	Processing of DNA double-strand break ends	82	0.43398	1.64453	0.00167952	0.016263	0.0122509
R-HSA-5218859	Regulated Necrosis	54	0.512629	1.81941	0.00178479	0.0171614	0.0129277
R-HSA-372708	p130Cas linkage to MAPK signaling for integrins	11	0.767821	1.85759	0.0018282	0.0174567	0.0131502
R-HSA-5578749	Transcriptional regulation by small RNAs	75	0.463991	1.73914	0.00193544	0.0182911	0.0137787
R-HSA-5619084	ABC transporter disorders	67	0.465854	1.7168	0.00194219	0.0182911	0.0137787
R-HSA-168181	Toll Like Receptor 7/8 (TLR7/8) Cascade	89	0.441609	1.68985	0.00200989	0.0188	0.0141621
R-HSA-2029482	Regulation of actin dynamics for phagocytic cup formation	59	0.490902	1.7671	0.00209986	0.0194843	0.0146776
R-HSA-918233	TRAF3-dependent IRF activation pathway	14	0.728061	1.91556	0.00211139	0.0194843	0.0146776
R-HSA-168138	Toll Like Receptor 9 (TLR9) Cascade	92	0.433198	1.66548	0.00223499	0.020466	0.0154171
R-HSA-975155	MyD88 dependent cascade initiated on endosome	88	0.434933	1.66671	0.00224754	0.020466	0.0154171
R-HSA-5689896	Ovarian tumor domain proteases	38	0.545441	1.79786	0.00229097	0.0205903	0.0155107
R-HSA-1433557	Signaling by SCF-KIT	39	0.544608	1.81877	0.00229114	0.0205903	0.0155107
R-HSA-936964	Activation of IRF3/IRF7 mediated by TBK1/IKK epsilon	17	0.667608	1.83335	0.00231601	0.0206787	0.0155773
R-HSA-69615	G1/S DNA Damage Checkpoints	66	0.466389	1.7102	0.00244703	0.0215479	0.016232
R-HSA-5607764	CLEC7A (Dectin-1) signaling	98	0.413537	1.61037	0.00244951	0.0215479	0.016232
R-HSA-8983432	Interleukin-15 signaling	14	0.722368	1.90058	0.00246037	0.0215479	0.016232
R-HSA-71291	Metabolism of amino acids and derivatives	309	-0.278318	-1.36857	0.00252959	0.0220138	0.016583
R-HSA-198933	Immunoregulatory interactions between a Lymphoid and a non-Lymphoid cell	115	0.38834	1.55013	0.00266127	0.0230141	0.0173366
R-HSA-8939902	Regulation of RUNX2 expression and activity	65	0.463516	1.69747	0.00269061	0.0231224	0.0174181
R-HSA-425366	Transport of bile salts and organic acids, metal ions and amine compounds	45	0.526946	1.81681	0.00270791	0.0231265	0.0174213
R-HSA-2586552	Signaling by Leptin	11	0.754821	1.82614	0.00273322	0.0231986	0.0174756
R-HSA-163125	Post-translational modification: synthesis of GPI-anchored proteins	55	0.488541	1.73556	0.00285367	0.0240724	0.0181338
R-HSA-4608870	Asymmetric localization of PCP proteins	59	0.481471	1.73315	0.00288119	0.0241563	0.018197
R-HSA-179419	APC:Cdc20 mediated degradation of cell cycle proteins prior to satisfation of the cell cycle checkpoint	72	0.448918	1.67032	0.00295795	0.0246496	0.0185686
R-HSA-975138	TRAF6 mediated induction of NFkB and MAP kinases upon TLR7/8 or 9 activation	87	0.42301	1.61938	0.00300744	0.0249111	0.0187655
R-HSA-9020956	Interleukin-27 signaling	10	0.7735	1.84101	0.0030711	0.025286	0.019048
R-HSA-9013694	Signaling by NOTCH4	79	0.44894	1.69563	0.00310325	0.0253986	0.0191328
R-HSA-1234174	Cellular response to hypoxia	70	0.454277	1.6797	0.00316399	0.0257425	0.0193919
R-HSA-5358346	Hedgehog ligand biogenesis	58	0.470697	1.69453	0.00323753	0.0261859	0.0197259
R-HSA-9013149	RAC1 GTPase cycle	168	0.350682	1.4837	0.00350011	0.0281442	0.0212011
R-HSA-5678895	Defective CFTR causes cystic fibrosis	58	0.468246	1.6857	0.00352873	0.0282093	0.0212501
R-HSA-9679506	SARS-CoV Infections	141	0.377206	1.55836	0.00367268	0.0291903	0.0219891
R-HSA-1234176	Oxygen-dependent proline hydroxylation of Hypoxia-inducible Factor Alpha	63	0.465635	1.6979	0.00374259	0.0295398	0.0222524
R-HSA-176409	APC/C:Cdc20 mediated degradation of mitotic proteins	74	0.436876	1.63071	0.0037811	0.0295398	0.0222524
R-HSA-69473	G2/M DNA damage checkpoint	79	0.443051	1.67339	0.0037811	0.0295398	0.0222524
R-HSA-354192	Integrin signaling	22	0.632075	1.85737	0.00384651	0.0297203	0.0223883
R-HSA-212165	Epigenetic regulation of gene expression	115	0.38157	1.5231	0.00384742	0.0297203	0.0223883
R-HSA-5689603	UCH proteinases	89	0.426317	1.63133	0.00391037	0.0300377	0.0226275
R-HSA-6783589	Interleukin-6 family signaling	18	0.662824	1.82299	0.00402708	0.0307624	0.0231734
R-HSA-5663202	Diseases of signal transduction by growth factor receptors and second messengers	376	0.300597	1.39188	0.00405973	0.0308405	0.0232322
R-HSA-375165	NCAM signaling for neurite out-growth	43	-0.475015	-1.69997	0.00420143	0.0316987	0.0238786
R-HSA-9013409	RHOJ GTPase cycle	49	0.493358	1.72966	0.0042188	0.0316987	0.0238786
R-HSA-354194	GRB2:SOS provides linkage to MAPK signaling for Integrins	12	0.730203	1.84139	0.00430065	0.032138	0.0242096
R-HSA-1483257	Phospholipid metabolism	181	0.341437	1.45998	0.00434145	0.0322675	0.0243072
R-HSA-140875	Common Pathway of Fibrin Clot Formation	14	0.697932	1.83629	0.00438392	0.032408	0.024413
R-HSA-140534	Caspase activation via Death Receptors in the presence of ligand	16	0.676419	1.82634	0.00449018	0.032778	0.0246917
R-HSA-1592389	Activation of Matrix Metalloproteinases	18	0.659517	1.8139	0.00450894	0.032778	0.0246917
R-HSA-350562	Regulation of ornithine decarboxylase (ODC)	48	0.484792	1.69432	0.00450947	0.032778	0.0246917
R-HSA-68875	Mitotic Prophase	110	0.404227	1.59398	0.00454986	0.032778	0.0246917
R-HSA-5607761	Dectin-1 mediated noncanonical NF-kB signaling	58	0.459961	1.65588	0.00456466	0.032778	0.0246917
R-HSA-933543	NF-kB activation through FADD/RIP-1 pathway mediated by caspase-8 and -10	13	0.706809	1.82509	0.004577	0.032778	0.0246917
R-HSA-1169091	Activation of NF-kappaB in B cells	65	0.448279	1.64167	0.00468676	0.0333215	0.0251011
R-HSA-3214858	RMTs methylate histone arginines	48	0.4838	1.69086	0.00470136	0.0333215	0.0251011
R-HSA-166166	MyD88-independent TLR4 cascade	95	0.413613	1.6025	0.0048348	0.0339176	0.0255502
R-HSA-937061	TRIF(TICAM1)-mediated TLR4 signaling	95	0.413613	1.6025	0.0048348	0.0339176	0.0255502
R-HSA-606279	Deposition of new CENPA-containing nucleosomes at the centromere	52	0.483609	1.71585	0.00489325	0.0339809	0.0255979
R-HSA-774815	Nucleosome assembly	52	0.483609	1.71585	0.00489325	0.0339809	0.0255979
R-HSA-5250913	Positive epigenetic regulation of rRNA expression	75	0.436952	1.63779	0.00498303	0.0344305	0.0259366
R-HSA-877312	Regulation of IFNG signaling	14	0.692812	1.82282	0.00501519	0.0344794	0.0259734
R-HSA-445355	Smooth Muscle Contraction	33	0.5408	1.72694	0.00510004	0.0348884	0.0262815
R-HSA-9675108	Nervous system development	460	-0.253113	-1.2918	0.0051635	0.0349012	0.0262911
R-HSA-174184	Cdc20:Phospho-APC/C mediated degradation of Cyclin A	71	0.44133	1.63695	0.00516543	0.0349012	0.0262911
R-HSA-9635486	Infection with Mycobacterium tuberculosis	26	0.576579	1.77339	0.00517807	0.0349012	0.0262911
R-HSA-176814	Activation of APC/C and APC/C:Cdc20 mediated degradation of mitotic proteins	75	0.432581	1.62141	0.00524022	0.035146	0.0264755
R-HSA-140837	Intrinsic Pathway of Fibrin Clot Formation	15	0.648413	1.72146	0.0052655	0.035146	0.0264755
R-HSA-5676590	NIK-->noncanonical NF-kB signaling	57	0.466012	1.67595	0.00529532	0.0351742	0.0264968
R-HSA-8932339	ROS sensing by NFE2L2	55	0.471666	1.67561	0.00540779	0.0357486	0.0269295
R-HSA-9609646	HCMV Infection	114	0.396334	1.58005	0.00548321	0.0360737	0.0271744
R-HSA-69563	p53-Dependent G1 DNA Damage Response	64	0.452589	1.65597	0.0057254	0.0373101	0.0281057
R-HSA-69580	p53-Dependent G1/S DNA damage checkpoint	64	0.452589	1.65597	0.0057254	0.0373101	0.0281057
R-HSA-422475	Axon guidance	443	-0.254485	-1.29588	0.00588992	0.0382012	0.028777
R-HSA-5693571	Nonhomologous End-Joining (NHEJ)	53	0.488276	1.73583	0.00601178	0.0388084	0.0292344
R-HSA-5694530	Cargo concentration in the ER	30	0.565668	1.80469	0.00620607	0.0398754	0.0300382
R-HSA-5632684	Hedgehog 'on' state	75	0.427937	1.604	0.00639756	0.0409146	0.030821
R-HSA-157579	Telomere Maintenance	91	0.407609	1.5702	0.00649233	0.0413285	0.0311328
R-HSA-9013148	CDC42 GTPase cycle	138	0.364006	1.49839	0.00671562	0.0425529	0.0320552
R-HSA-9711123	Cellular response to chemical stress	147	0.367889	1.52795	0.00680599	0.0429277	0.0323375
R-HSA-5668599	RHO GTPases Activate NADPH Oxidases	21	0.629875	1.81614	0.00693972	0.0435713	0.0328223
R-HSA-9018519	Estrogen-dependent gene expression	112	0.379196	1.50589	0.00735564	0.0459727	0.0346313
R-HSA-111471	Apoptotic factor-mediated response	20	0.590974	1.68031	0.00748565	0.0462309	0.0348258
R-HSA-2046104	alpha-linolenic (omega3) and linoleic (omega6) acid metabolism	12	0.710588	1.79193	0.00750083	0.0462309	0.0348258
R-HSA-2046106	alpha-linolenic acid (ALA) metabolism	12	0.710588	1.79193	0.00750083	0.0462309	0.0348258
R-HSA-193692	Regulated proteolysis of p75NTR	11	0.710901	1.71988	0.00753143	0.0462309	0.0348258
R-HSA-196757	Metabolism of folate and pterines	16	0.658421	1.77775	0.00776548	0.0474557	0.0357484
R-HSA-73854	RNA Polymerase I Promoter Clearance	78	0.437609	1.6495	0.00797534	0.0485225	0.0365521

### Sheet: Supp Table II
ID	Description	set size	enrichment score	NES	pvalue	p.adjust	qvalues
R-HSA-109582	Hemostasis	485	0.382293	1.99431	1e-10	1.06154e-08	8.11336e-09
R-HSA-1236975	Antigen processing-Cross presentation	98	0.582918	2.48724	1e-10	1.06154e-08	8.11336e-09
R-HSA-156842	Eukaryotic Translation Elongation	91	-0.592734	-2.49719	1e-10	1.06154e-08	8.11336e-09
R-HSA-156902	Peptide chain elongation	88	-0.589802	-2.47944	1e-10	1.06154e-08	8.11336e-09
R-HSA-6791226	Major pathway of rRNA processing in the nucleolus and cytosol	181	-0.495966	-2.33296	1e-10	1.06154e-08	8.11336e-09
R-HSA-6798695	Neutrophil degranulation	454	0.560876	2.91332	1e-10	1.06154e-08	8.11336e-09
R-HSA-72312	rRNA processing	201	-0.489232	-2.32318	1e-10	1.06154e-08	8.11336e-09
R-HSA-72689	Formation of a pool of free 40S subunits	100	-0.570814	-2.42264	1e-10	1.06154e-08	8.11336e-09
R-HSA-877300	Interferon gamma signaling	81	0.683084	2.78393	1e-10	1.06154e-08	8.11336e-09
R-HSA-8868773	rRNA processing in the nucleus and cytosol	191	-0.489513	-2.3017	1e-10	1.06154e-08	8.11336e-09
R-HSA-909733	Interferon alpha/beta signaling	56	0.812048	3.10758	1e-10	1.06154e-08	8.11336e-09
R-HSA-913531	Interferon Signaling	174	0.654537	3.06723	1e-10	1.06154e-08	8.11336e-09
R-HSA-983169	Class I MHC mediated antigen processing & presentation	345	0.401417	2.02851	1e-10	1.06154e-08	8.11336e-09
R-HSA-449147	Signaling by Interleukins	377	0.384528	1.96807	1.41126e-10	1.35791e-08	1.03785e-08
R-HSA-975956	Nonsense Mediated Decay (NMD) independent of the Exon Junction Complex (EJC)	94	-0.564821	-2.3925	1.47599e-10	1.35791e-08	1.03785e-08
R-HSA-72613	Eukaryotic Translation Initiation	118	-0.532607	-2.33678	2.37106e-10	1.92474e-08	1.47108e-08
R-HSA-72737	Cap-dependent Translation Initiation	118	-0.532607	-2.33678	2.37106e-10	1.92474e-08	1.47108e-08
R-HSA-72764	Eukaryotic Translation Termination	92	-0.575165	-2.431	2.77761e-10	2.1295e-08	1.62758e-08
R-HSA-156827	L13a-mediated translational silencing of Ceruloplasmin expression	110	-0.534947	-2.32384	3.93457e-10	2.85774e-08	2.18418e-08
R-HSA-192823	Viral mRNA Translation	88	-0.572989	-2.40876	4.7771e-10	3.26883e-08	2.49837e-08
R-HSA-72706	GTP hydrolysis and joining of the 60S ribosomal subunit	111	-0.531525	-2.31294	4.9743e-10	3.26883e-08	2.49837e-08
R-HSA-1236974	ER-Phagosome pathway	84	0.587976	2.41326	8.24779e-10	5.17362e-08	3.95421e-08
R-HSA-76002	Platelet activation, signaling and aggregation	218	0.442468	2.14392	8.88972e-10	5.33383e-08	4.07666e-08
R-HSA-168898	Toll-like Receptor Cascades	144	0.500849	2.28594	1.00702e-09	5.79039e-08	4.42561e-08
R-HSA-72766	Translation	288	-0.395852	-1.95748	1.13083e-09	6.24217e-08	4.7709e-08
R-HSA-2408557	Selenocysteine synthesis	92	-0.564159	-2.38448	1.19837e-09	6.36059e-08	4.86141e-08
R-HSA-5625740	RHO GTPases activate PKNs	61	0.63558	2.46437	2.82473e-09	1.44375e-07	1.10346e-07
R-HSA-5357801	Programmed Cell Death	194	0.450243	2.13838	3.57514e-09	1.76203e-07	1.34673e-07
R-HSA-977225	Amyloid fiber formation	64	0.624604	2.45908	3.99249e-09	1.89987e-07	1.45208e-07
R-HSA-3214815	HDACs deacetylate histones	60	0.634164	2.4484	4.71067e-09	2.16691e-07	1.65617e-07
R-HSA-5625886	Activated PKN1 stimulates transcription of AR (androgen receptor) regulated genes KLK2 and KLK3	34	0.740337	2.57779	5.31054e-09	2.36405e-07	1.80684e-07
R-HSA-73728	RNA Polymerase I Promoter Opening	32	0.74316	2.55723	5.74016e-09	2.36764e-07	1.80959e-07
R-HSA-114608	Platelet degranulation	105	0.536414	2.31324	5.80397e-09	2.36764e-07	1.80959e-07
R-HSA-5688426	Deubiquitination	252	0.408102	2.0116	5.96185e-09	2.36764e-07	1.80959e-07
R-HSA-168273	Influenza Viral RNA Transcription and Replication	133	-0.489557	-2.2008	6.00487e-09	2.36764e-07	1.80959e-07
R-HSA-9616222	Transcriptional regulation of granulopoiesis	59	0.628491	2.41531	8.31127e-09	3.18599e-07	2.43506e-07
R-HSA-912446	Meiotic recombination	50	0.657797	2.47673	8.83327e-09	3.29457e-07	2.51805e-07
R-HSA-5689880	Ub-specific processing proteases	175	0.448519	2.09679	1.30987e-08	4.6863e-07	3.58175e-07
R-HSA-5334118	DNA methylation	33	0.74887	2.60245	1.32439e-08	4.6863e-07	3.58175e-07
R-HSA-927802	Nonsense-Mediated Decay (NMD)	114	-0.503778	-2.20116	1.45974e-08	4.91327e-07	3.75522e-07
R-HSA-975957	Nonsense Mediated Decay (NMD) enhanced by the Exon Junction Complex (EJC)	114	-0.503778	-2.20116	1.45974e-08	4.91327e-07	3.75522e-07
R-HSA-8939236	RUNX1 regulates transcription of genes involved in differentiation of HSCs	95	0.539215	2.28639	1.66612e-08	5.4744e-07	4.1841e-07
R-HSA-427359	SIRT1 negatively regulates rRNA expression	37	0.710516	2.50935	1.78283e-08	5.72163e-07	4.37305e-07
R-HSA-76005	Response to elevated platelet cytosolic Ca2+	110	0.51757	2.25014	2.45815e-08	7.70964e-07	5.89249e-07
R-HSA-2408522	Selenoamino acid metabolism	112	-0.503663	-2.19816	2.58384e-08	7.92377e-07	6.05615e-07
R-HSA-977606	Regulation of Complement cascade	30	0.738424	2.48954	2.78237e-08	8.34711e-07	6.37971e-07
R-HSA-9020702	Interleukin-1 signaling	98	0.530621	2.26409	3.18894e-08	9.36327e-07	7.15637e-07
R-HSA-212300	PRC2 methylates histones and DNA	42	0.675701	2.45439	4e-08	1.15e-06	8.78948e-07
R-HSA-446652	Interleukin-1 family signaling	123	0.492486	2.20096	4.58413e-08	1.27625e-06	9.75443e-07
R-HSA-9710421	Defective pyroptosis	42	0.674226	2.44904	4.62411e-08	1.27625e-06	9.75443e-07
R-HSA-9670095	Inhibition of DNA recombination at telomere	46	0.660425	2.44431	4.90779e-08	1.32799e-06	1.01499e-06
R-HSA-8936459	RUNX1 regulates genes involved in megakaryocyte differentiation and platelet function	66	0.592263	2.3453	5.05128e-08	1.34053e-06	1.02457e-06
R-HSA-171306	Packaging Of Telomere Ends	31	0.744743	2.5268	9.48055e-08	2.46852e-06	1.8867e-06
R-HSA-166016	Toll Like Receptor 4 (TLR4) Cascade	124	0.490702	2.18974	1.00858e-07	2.57748e-06	1.96998e-06
R-HSA-195258	RHO GTPase Effectors	274	0.383246	1.90427	1.48481e-07	3.72552e-06	2.84743e-06
R-HSA-2299718	Condensation of Prophase Chromosomes	42	0.660337	2.39858	1.52417e-07	3.75598e-06	2.8707e-06
R-HSA-427389	ERCC6 (CSB) and EHMT2 (G9a) positively regulate rRNA expression	45	0.643724	2.38067	2.81155e-07	6.69652e-06	5.11817e-06
R-HSA-9633012	Response of EIF2AK4 (GCN2) to amino acid deficiency	100	-0.501064	-2.12661	2.81448e-07	6.69652e-06	5.11817e-06
R-HSA-5693607	Processing of DNA double-strand break ends	82	0.532862	2.18485	3.1867e-07	7.14843e-06	5.46356e-06
R-HSA-110330	Recognition and association of DNA glycosylase with site containing an affected purine	35	0.692483	2.42485	3.21161e-07	7.14843e-06	5.46356e-06
R-HSA-110331	Cleavage of the damaged purine	35	0.692483	2.42485	3.21161e-07	7.14843e-06	5.46356e-06
R-HSA-73927	Depurination	35	0.692483	2.42485	3.21161e-07	7.14843e-06	5.46356e-06
R-HSA-1799339	SRP-dependent cotranslational protein targeting to membrane	111	-0.478569	-2.08251	4.22441e-07	9.25346e-06	7.07244e-06
R-HSA-166058	MyD88:MAL(TIRAP) cascade initiated on plasma membrane	94	0.503788	2.12807	4.52145e-07	9.59938e-06	7.33682e-06
R-HSA-168188	Toll Like Receptor TLR6:TLR2 Cascade	94	0.503788	2.12807	4.52145e-07	9.59938e-06	7.33682e-06
R-HSA-5693571	Nonhomologous End-Joining (NHEJ)	53	0.60155	2.28951	4.99676e-07	1.03455e-05	7.90707e-06
R-HSA-2559586	DNA Damage/Telomere Stress Induced Senescence	55	0.602359	2.29294	5.0228e-07	1.03455e-05	7.90707e-06
R-HSA-1912422	Pre-NOTCH Expression and Processing	78	0.531792	2.15784	7.19995e-07	1.46117e-05	1.11677e-05
R-HSA-1500620	Meiosis	76	0.547748	2.22154	7.53182e-07	1.50636e-05	1.15132e-05
R-HSA-2559582	Senescence-Associated Secretory Phenotype (SASP)	80	0.522441	2.13076	7.80209e-07	1.53813e-05	1.17559e-05
R-HSA-2559580	Oxidative Stress Induced Senescence	91	0.503038	2.11476	9.24486e-07	1.79689e-05	1.37337e-05
R-HSA-168928	DDX58/IFIH1-mediated induction of interferon-alpha/beta	67	0.563063	2.23652	1.04745e-06	2.00762e-05	1.53442e-05
R-HSA-168179	Toll Like Receptor TLR1:TLR2 Cascade	95	0.494318	2.09601	1.13345e-06	2.11373e-05	1.61553e-05
R-HSA-181438	Toll Like Receptor 2 (TLR2) Cascade	95	0.494318	2.09601	1.13345e-06	2.11373e-05	1.61553e-05
R-HSA-166658	Complement cascade	33	0.697459	2.42379	1.21622e-06	2.23785e-05	1.71039e-05
R-HSA-1221632	Meiotic synapsis	52	0.591875	2.25304	1.30635e-06	2.37206e-05	1.81297e-05
R-HSA-9645723	Diseases of programmed cell death	72	0.543677	2.19951	1.33224e-06	2.38765e-05	1.82489e-05
R-HSA-427413	NoRC negatively regulates rRNA expression	73	0.533404	2.16123	1.50869e-06	2.66923e-05	2.0401e-05
R-HSA-1912408	Pre-NOTCH Transcription and Translation	62	0.562458	2.1943	1.53909e-06	2.68853e-05	2.05485e-05
R-HSA-1169410	Antiviral mechanism by IFN-stimulated genes	79	0.523986	2.1266	2.03328e-06	3.5074e-05	2.68071e-05
R-HSA-2559583	Cellular Senescence	156	0.417872	1.93148	2.57849e-06	4.39298e-05	3.35756e-05
R-HSA-5260271	Diseases of Immune System	27	0.704369	2.30652	3.01759e-06	5.01719e-05	3.83465e-05
R-HSA-5602358	Diseases associated with the TLR signaling cascade	27	0.704369	2.30652	3.01759e-06	5.01719e-05	3.83465e-05
R-HSA-73772	RNA Polymerase I Promoter Escape	58	0.572162	2.19159	3.3499e-06	5.50341e-05	4.20627e-05
R-HSA-9674555	Signaling by CSF3 (G-CSF)	29	0.702035	2.34269	3.42229e-06	5.55619e-05	4.24661e-05
R-HSA-5602498	MyD88 deficiency (TLR2/4)	13	0.853207	2.34605	3.58234e-06	5.7484e-05	4.39351e-05
R-HSA-9610379	HCMV Late Events	79	0.514393	2.08766	4.59293e-06	7.28533e-05	5.5682e-05
R-HSA-5617472	Activation of anterior HOX genes in hindbrain development during early embryogenesis	80	0.501222	2.04422	4.75991e-06	7.31374e-05	5.58991e-05
R-HSA-5619507	Activation of HOX genes during differentiation	80	0.501222	2.04422	4.75991e-06	7.31374e-05	5.58991e-05
R-HSA-8939211	ESR-mediated signaling	171	0.399505	1.87066	4.76983e-06	7.31374e-05	5.58991e-05
R-HSA-9609690	HCMV Early Events	92	0.477746	2.00854	5.52428e-06	8.37749e-05	6.40293e-05
R-HSA-168181	Toll Like Receptor 7/8 (TLR7/8) Cascade	89	0.483724	2.02136	6.70642e-06	9.99542e-05	7.63952e-05
R-HSA-168138	Toll Like Receptor 9 (TLR9) Cascade	92	0.474433	1.99461	6.73605e-06	9.99542e-05	7.63952e-05
R-HSA-157118	Signaling by NOTCH	197	0.384169	1.82949	7.8936e-06	0.000115885	8.85709e-05
R-HSA-9609646	HCMV Infection	114	0.442231	1.93627	9.10498e-06	0.000132262	0.000101088
R-HSA-5250941	Negative epigenetic regulation of rRNA expression	76	0.514679	2.08742	9.30688e-06	0.000133786	0.000102253
R-HSA-109581	Apoptosis	167	0.400948	1.86648	1.074e-05	0.000152796	0.000116783
R-HSA-975155	MyD88 dependent cascade initiated on endosome	88	0.4751	1.98296	1.09297e-05	0.000153909	0.000117633
R-HSA-110328	Recognition and association of DNA glycosylase with site containing an affected pyrimidine	40	0.617954	2.22085	1.1456e-05	0.000156528	0.000119635
R-HSA-110329	Cleavage of the damaged pyrimidine	40	0.617954	2.22085	1.1456e-05	0.000156528	0.000119635
R-HSA-73928	Depyrimidination	40	0.617954	2.22085	1.1456e-05	0.000156528	0.000119635
R-HSA-9679506	SARS-CoV Infections	141	0.414334	1.88444	1.37388e-05	0.00018501	0.000141403
R-HSA-5250924	B-WICH complex positively regulates rRNA expression	59	0.53487	2.05552	1.38831e-05	0.00018501	0.000141403
R-HSA-9705462	Inactivation of CSF3 (G-CSF) signaling	24	0.719274	2.26036	1.39428e-05	0.00018501	0.000141403
R-HSA-5603041	IRAK4 deficiency (TLR2/4)	14	0.813567	2.27003	1.46716e-05	0.000192827	0.000147378
R-HSA-73929	Base-Excision Repair, AP Site Formation	42	0.597796	2.17141	1.59425e-05	0.000207554	0.000158634
R-HSA-8878171	Transcriptional regulation by RUNX1	194	0.376688	1.78903	1.79027e-05	0.000230895	0.000176474
R-HSA-606279	Deposition of new CENPA-containing nucleosomes at the centromere	52	0.55597	2.11637	2.04355e-05	0.000258724	0.000197743
R-HSA-774815	Nucleosome assembly	52	0.55597	2.11637	2.04355e-05	0.000258724	0.000197743
R-HSA-5578749	Transcriptional regulation by small RNAs	74	0.507285	2.05759	2.08618e-05	0.000261721	0.000200034
R-HSA-9006931	Signaling by Nuclear Receptors	224	0.359344	1.74313	2.28224e-05	0.000283738	0.000216861
R-HSA-2029482	Regulation of actin dynamics for phagocytic cup formation	59	0.525609	2.01993	2.64424e-05	0.000325808	0.000249016
R-HSA-69473	G2/M DNA damage checkpoint	79	0.493038	2.001	2.67346e-05	0.000326456	0.000249511
R-HSA-68875	Mitotic Prophase	110	0.442608	1.92424	2.70268e-05	0.000326456	0.000249511
R-HSA-1474165	Reproduction	87	0.481323	2.00469	2.72046e-05	0.000326456	0.000249511
R-HSA-9018519	Estrogen-dependent gene expression	111	0.43259	1.87871	2.9426e-05	0.000350068	0.000267558
R-HSA-5693565	Recruitment and ATM-mediated phosphorylation of repair and signaling proteins at DNA double strand breaks	60	0.527017	2.03472	3.23884e-05	0.000382017	0.000291977
R-HSA-5693606	DNA Double Strand Break Response	61	0.520434	2.01791	3.27668e-05	0.000383204	0.000292884
R-HSA-73854	RNA Polymerase I Promoter Clearance	77	0.473292	1.92551	5.07976e-05	0.000589081	0.000450236
R-HSA-5218859	Regulated Necrosis	54	0.528801	2.01303	6.24913e-05	0.000714181	0.00054585
R-HSA-73864	RNA Polymerase I Transcription	78	0.470245	1.9081	6.26202e-05	0.000714181	0.00054585
R-HSA-975138	TRAF6 mediated induction of NFkB and MAP kinases upon TLR7/8 or 9 activation	87	0.466281	1.94204	6.75836e-05	0.00076447	0.000584286
R-HSA-168255	Influenza Infection	153	-0.381001	-1.74055	7.08942e-05	0.000795399	0.000607925
R-HSA-6803157	Antimicrobial peptides	32	0.61513	2.11668	8.48841e-05	0.000944678	0.000722019
R-HSA-166166	MyD88-independent TLR4 cascade	95	0.445098	1.88731	8.63005e-05	0.000945196	0.000722416
R-HSA-937061	TRIF(TICAM1)-mediated TLR4 signaling	95	0.445098	1.88731	8.63005e-05	0.000945196	0.000722416
R-HSA-211000	Gene Silencing by RNA	98	0.439242	1.87419	9.17376e-05	0.000996834	0.000761882
R-HSA-6790901	rRNA modification in the nucleus and cytosol	60	-0.49124	-1.91718	0.000103663	0.00111762	0.000854196
R-HSA-5621481	C-type lectin receptors (CLRs)	124	0.403586	1.80099	0.000137908	0.0014753	0.00112757
R-HSA-168142	Toll Like Receptor 10 (TLR10) Cascade	82	0.447731	1.8358	0.000154088	0.00161092	0.00123123
R-HSA-168176	Toll Like Receptor 5 (TLR5) Cascade	82	0.447731	1.8358	0.000154088	0.00161092	0.00123123
R-HSA-975871	MyD88 cascade initiated on plasma membrane	82	0.447731	1.8358	0.000154088	0.00161092	0.00123123
R-HSA-5693567	HDR through Homologous Recombination (HRR) or Single Strand Annealing (SSA)	113	0.412305	1.79298	0.000165277	0.00171491	0.00131071
R-HSA-936440	Negative regulators of DDX58/IFIH1 signaling	35	0.584379	2.04631	0.000179416	0.00184772	0.00141222
R-HSA-157579	Telomere Maintenance	89	0.431621	1.80364	0.00018467	0.00188774	0.0014428
R-HSA-5686938	Regulation of TLR by endogenous ligand	13	0.78365	2.15479	0.000195391	0.00198264	0.00151534
R-HSA-73884	Base Excision Repair	71	0.464823	1.87471	0.000220472	0.00222081	0.00169737
R-HSA-912694	Regulation of IFNA signaling	12	0.795278	2.09774	0.00023401	0.0023401	0.00178854
R-HSA-983168	Antigen processing: Ubiquitination & Proteasome degradation	282	0.317695	1.58014	0.000241612	0.00239873	0.00183336
R-HSA-5250913	Positive epigenetic regulation of rRNA expression	74	0.465815	1.88938	0.000261693	0.00257955	0.00197155
R-HSA-168164	Toll Like Receptor 3 (TLR3) Cascade	91	0.413567	1.73863	0.000283693	0.00277657	0.00212214
R-HSA-168643	Nucleotide-binding domain, leucine rich repeat containing receptor (NLR) signaling pathways	56	0.50915	1.94844	0.000287254	0.00279163	0.00213365
R-HSA-6785807	Interleukin-4 and Interleukin-13 signaling	85	0.438731	1.81895	0.000290291	0.00280141	0.00214112
R-HSA-1169408	ISG15 antiviral mechanism	71	0.458307	1.84843	0.000311828	0.00298835	0.002284
R-HSA-72695	Formation of the ternary complex, and subsequently, the 43S complex	51	-0.505961	-1.89843	0.000314611	0.00299423	0.0022885
R-HSA-982772	Growth hormone receptor signaling	19	0.683205	2.05971	0.000341373	0.00322667	0.00246615
R-HSA-2029480	Fcgamma receptor (FCGR) dependent phagocytosis	82	0.435324	1.78493	0.000352251	0.00330685	0.00252743
R-HSA-9664407	Parasite infection	57	0.493572	1.89292	0.000414166	0.00381033	0.00291224
R-HSA-9664417	Leishmania phagocytosis	57	0.493572	1.89292	0.000414166	0.00381033	0.00291224
R-HSA-9664422	FCGR3A-mediated phagocytosis	57	0.493572	1.89292	0.000414166	0.00381033	0.00291224
R-HSA-5693538	Homology Directed Repair	119	0.391397	1.73428	0.00042817	0.00391307	0.00299077
R-HSA-3214847	HATs acetylate histones	107	0.401893	1.73818	0.000447682	0.00406448	0.00310649
R-HSA-5663202	Diseases of signal transduction by growth factor receptors and second messengers	377	0.287404	1.47098	0.000475788	0.00429142	0.00327994
R-HSA-933542	TRAF6 mediated NF-kB activation	24	0.645321	2.02796	0.000481489	0.00431464	0.00329769
R-HSA-3214842	HDMs demethylate histones	30	0.584253	1.96976	0.000522573	0.00465258	0.00355598
R-HSA-201681	TCF dependent signaling in response to WNT	171	0.34862	1.63239	0.000546432	0.00483382	0.0036945
R-HSA-8852135	Protein ubiquitination	73	0.452807	1.83467	0.000552481	0.00485621	0.00371161
R-HSA-140877	Formation of Fibrin Clot (Clotting Cascade)	25	0.628833	2.00546	0.000575021	0.00502234	0.00383858
R-HSA-69481	G2/M Checkpoints	150	0.367214	1.68163	0.000602736	0.00523129	0.00399829
R-HSA-212165	Epigenetic regulation of gene expression	114	0.387364	1.69604	0.00063861	0.00550801	0.00420979
R-HSA-983170	Antigen Presentation: Folding, assembly and peptide loading of class I MHC	25	0.622578	1.98551	0.000729645	0.0062541	0.00478002
R-HSA-1059683	Interleukin-6 signaling	11	0.77041	1.98531	0.000756907	0.00640991	0.00489911
R-HSA-204005	COPII-mediated vesicle transport	64	0.456498	1.79724	0.000757113	0.00640991	0.00489911
R-HSA-9711097	Cellular response to starvation	152	-0.358273	-1.64032	0.000865402	0.00724942	0.00554075
R-HSA-8866654	E3 ubiquitin ligases ubiquitinate target proteins	53	0.482175	1.83517	0.000866778	0.00724942	0.00554075
R-HSA-202733	Cell surface interactions at the vascular wall	107	0.391346	1.69257	0.000880539	0.00732014	0.0055948
R-HSA-918233	TRAF3-dependent IRF activation pathway	14	0.733128	2.04559	0.000890162	0.00735583	0.00562208
R-HSA-445355	Smooth Muscle Contraction	33	0.560984	1.94952	0.000899377	0.00738774	0.00564646
R-HSA-8873719	RAB geranylgeranylation	59	0.463401	1.78086	0.000924754	0.00755124	0.00577143
R-HSA-201722	Formation of the beta-catenin:TCF transactivating complex	58	0.471663	1.80664	0.00103698	0.00841787	0.00643379
R-HSA-3214858	RMTs methylate histone arginines	48	0.484342	1.82532	0.00112675	0.00909306	0.00694985
R-HSA-72662	Activation of the mRNA upon binding of the cap-binding complex and eIFs, and subsequent binding to 43S	59	-0.458257	-1.78398	0.00114165	0.00915975	0.00700081
R-HSA-877312	Regulation of IFNG signaling	14	0.728243	2.03196	0.00117019	0.00933443	0.00713433
R-HSA-9010553	Regulation of expression of SLITs and ROBOs	158	-0.339793	-1.55824	0.0011827	0.00938	0.00716915
R-HSA-72649	Translation initiation complex formation	58	-0.454842	-1.76437	0.0012045	0.00949832	0.00725959
R-HSA-193692	Regulated proteolysis of p75NTR	11	0.756305	1.94896	0.00121905	0.00955847	0.00730556
R-HSA-1234176	Oxygen-dependent proline hydroxylation of Hypoxia-inducible Factor Alpha	63	0.44956	1.76285	0.00125106	0.00975401	0.00745501
R-HSA-5389840	Mitochondrial translation elongation	86	-0.404994	-1.70079	0.00138727	0.0107552	0.00822023
R-HSA-425366	Transport of bile salts and organic acids, metal ions and amine compounds	46	0.481833	1.78332	0.00147129	0.0113429	0.00866941
R-HSA-1234174	Cellular response to hypoxia	70	0.429881	1.72512	0.00149004	0.011366	0.00868705
R-HSA-5607764	CLEC7A (Dectin-1) signaling	98	0.391551	1.6707	0.00149701	0.011366	0.00868705
R-HSA-166663	Initial triggering of complement	14	0.719798	2.00839	0.00149899	0.011366	0.00868705
R-HSA-9707587	Regulation of HMOX1 expression and activity	63	0.445087	1.74532	0.00151845	0.0114506	0.00875175
R-HSA-72702	Ribosomal scanning and start codon recognition	58	-0.449703	-1.74444	0.00156844	0.0117633	0.00899072
R-HSA-163125	Post-translational modification: synthesis of GPI-anchored proteins	55	0.467483	1.77952	0.00170098	0.0126884	0.00969779
R-HSA-75892	Platelet Adhesion to exposed collagen	12	0.740662	1.95368	0.001719	0.0127539	0.00974783
R-HSA-5694530	Cargo concentration in the ER	30	0.5503	1.85529	0.00183557	0.0135459	0.0103531
R-HSA-5627117	RHO GTPases Activate ROCKs	19	0.629425	1.89757	0.00189257	0.0138922	0.0106179
R-HSA-72306	tRNA processing	106	-0.372436	-1.60244	0.00194058	0.0141693	0.0108296
R-HSA-199992	trans-Golgi Network Vesicle Budding	68	0.443109	1.77107	0.0019607	0.0142409	0.0108843
R-HSA-75153	Apoptotic execution phase	44	0.507999	1.87502	0.00200983	0.0145213	0.0110987
R-HSA-9658195	Leishmania infection	181	0.332346	1.56045	0.0020627	0.0148256	0.0113313
R-HSA-933543	NF-kB activation through FADD/RIP-1 pathway mediated by caspase-8 and -10	13	0.711225	1.95565	0.0021713	0.0155254	0.0118661
R-HSA-9679191	Potential therapeutics for SARS	76	0.421866	1.71099	0.00225131	0.0160145	0.0122399
R-HSA-376176	Signaling by ROBO receptors	196	-0.318102	-1.50225	0.00280405	0.019844	0.0151668
R-HSA-199977	ER to Golgi Anterograde Transport	136	0.345951	1.56687	0.00283048	0.0199289	0.0152317
R-HSA-622312	Inflammasomes	21	0.612505	1.89317	0.00298758	0.0209282	0.0159955
R-HSA-3247509	Chromatin modifying enzymes	231	0.296449	1.44533	0.00304422	0.0210581	0.0160948
R-HSA-4839726	Chromatin organization	231	0.296449	1.44533	0.00304422	0.0210581	0.0160948
R-HSA-2454202	Fc epsilon receptor (FCERI) signaling	129	0.361409	1.62707	0.00305191	0.0210581	0.0160948
R-HSA-201556	Signaling by ALK	22	0.594362	1.84347	0.0030711	0.0210852	0.0161154
R-HSA-111471	Apoptotic factor-mediated response	20	0.609785	1.86921	0.00327289	0.0223594	0.0170893
R-HSA-6783589	Interleukin-6 family signaling	17	0.636361	1.87101	0.00337307	0.0229302	0.0175256
R-HSA-5368287	Mitochondrial translation	92	-0.371105	-1.56852	0.00353264	0.0238236	0.0182084
R-HSA-9678108	SARS-CoV-1 Infection	47	0.476539	1.77765	0.00353901	0.0238236	0.0182084
R-HSA-73886	Chromosome Maintenance	115	0.353518	1.5492	0.00375856	0.0251787	0.0192441
R-HSA-933541	TRAF6 mediated IRF7 activation	16	0.640697	1.8458	0.00391275	0.026085	0.0199368
R-HSA-9660826	Purinergic signaling in leishmaniasis infection	25	0.573376	1.82859	0.00396249	0.0261638	0.0199971
R-HSA-9664424	Cell recruitment (pro-inflammatory response)	25	0.573376	1.82859	0.00396249	0.0261638	0.0199971
R-HSA-5663213	RHO GTPases Activate WASPs and WAVEs	35	0.512846	1.79583	0.00403337	0.026505	0.0202578
R-HSA-5607761	Dectin-1 mediated noncanonical NF-kB signaling	58	0.439921	1.68506	0.00411071	0.0268852	0.0205484
R-HSA-8856828	Clathrin-mediated endocytosis	123	0.348674	1.55825	0.00413653	0.0269265	0.02058
R-HSA-8932339	ROS sensing by NFE2L2	55	0.441702	1.68138	0.00423152	0.0274154	0.0209537
R-HSA-9694516	SARS-CoV-2 Infection	66	0.414625	1.64187	0.00427332	0.0275569	0.0210618
R-HSA-450531	Regulation of mRNA stability by proteins that bind AU-rich elements	86	0.38429	1.59577	0.00445213	0.0285765	0.0218411
R-HSA-5693532	DNA Double-Strand Break Repair	145	0.332963	1.52233	0.00451369	0.0288375	0.0220405
R-HSA-1169091	Activation of NF-kappaB in B cells	65	0.415404	1.63862	0.00463901	0.0294914	0.0225403
R-HSA-447115	Interleukin-12 family signaling	52	0.440768	1.67784	0.00465878	0.0294914	0.0225403
R-HSA-451927	Interleukin-2 family signaling	37	0.496062	1.75196	0.00469171	0.0295642	0.022596
R-HSA-69190	DNA strand elongation	32	-0.50506	-1.72556	0.00481732	0.0302177	0.0230955
R-HSA-5368286	Mitochondrial translation initiation	86	-0.380898	-1.5996	0.00490787	0.0306464	0.0234231
R-HSA-2871837	FCERI mediated NF-kB activation	79	0.399352	1.62077	0.00494064	0.0307121	0.0234733
R-HSA-5676590	NIK-->noncanonical NF-kB signaling	57	0.441892	1.69472	0.00511775	0.0316704	0.0242057
R-HSA-2730905	Role of LAT2/NTAL/LAB on calcium mobilization	15	0.651681	1.84771	0.00532966	0.0328345	0.0250955
R-HSA-432722	Golgi Associated Vesicle Biogenesis	54	0.436484	1.6616	0.00553175	0.0337216	0.0257735
R-HSA-1236977	Endosomal/Vacuolar pathway	10	0.738317	1.83273	0.00554695	0.0337216	0.0257735
R-HSA-9701898	STAT3 nuclear events downstream of ALK signaling	10	0.739244	1.83503	0.00554695	0.0337216	0.0257735
R-HSA-5419276	Mitochondrial translation termination	86	-0.37692	-1.58289	0.00560401	0.033919	0.0259244
R-HSA-8939902	Regulation of RUNX2 expression and activity	65	0.411031	1.62137	0.00571247	0.0344245	0.0263107
R-HSA-5678895	Defective CFTR causes cystic fibrosis	58	0.427534	1.63761	0.00575495	0.0345297	0.0263911
R-HSA-9635486	Infection with Mycobacterium tuberculosis	26	0.549603	1.77912	0.00604092	0.0359907	0.0275078
R-HSA-397014	Muscle contraction	122	0.340599	1.51845	0.00606944	0.0359907	0.0275078
R-HSA-1433557	Signaling by SCF-KIT	39	0.49179	1.75587	0.00609078	0.0359907	0.0275078
R-HSA-500792	GPCR ligand binding	203	-0.298005	-1.4134	0.00610278	0.0359907	0.0275078
R-HSA-5620971	Pyroptosis	25	0.559777	1.78522	0.00615945	0.0361704	0.0276451
R-HSA-5358346	Hedgehog ligand biogenesis	58	0.422065	1.61667	0.00661622	0.0386881	0.0295694
R-HSA-1445148	Translocation of SLC2A4 (GLUT4) to the plasma membrane	63	0.411369	1.6131	0.00667404	0.0388615	0.0297019
R-HSA-8876198	RAB GEFs exchange GTP for GDP on RABs	89	0.360864	1.50796	0.0067512	0.0391456	0.0299191
R-HSA-5689896	Ovarian tumor domain proteases	38	0.482986	1.71643	0.0068049	0.0392528	0.030001
R-HSA-9006934	Signaling by Receptor Tyrosine Kinases	415	0.255501	1.32041	0.00682657	0.0392528	0.030001
R-HSA-195721	Signaling by WNT	258	0.276543	1.36348	0.00729859	0.0417928	0.0319423
R-HSA-5627123	RHO GTPases activate PAKs	22	0.560783	1.73932	0.00800436	0.0456447	0.0348863
R-HSA-3238698	WNT ligand biogenesis and trafficking	17	-0.593034	-1.67938	0.00859429	0.0488071	0.0373034
R-HSA-1474244	Extracellular matrix organization	197	0.295855	1.40892	0.00864989	0.0489215	0.0373908
R-HSA-6782315	tRNA modification in the nucleus and cytosol	42	-0.450167	-1.63228	0.00868881	0.0489411	0.0374057
